# Transposable elements contribute to genome dynamics and gene expression variation in the fungal plant pathogen *Verticillium dahliae*

**DOI:** 10.1101/2021.01.25.428111

**Authors:** David E Torres, Bart PHJ Thomma, Michael F Seidl

## Abstract

Transposable elements (TEs) are a major source of genetic and regulatory variation in their host genome and are consequently thought to play important roles in evolution. Many fungal and oomycete plant pathogens have evolved dynamic and TE-rich genomic regions containing genes that are implicated in host colonization. TEs embedded in these regions have typically been thought to accelerate the evolution of these genomic compartments, but little is known about their dynamics in strains that harbor them. Here, we used whole-genome sequencing data of 42 strains of the fungal plant pathogen *Verticillium dahliae* to systematically identify polymorphic TEs that may be implicated in genomic as well as in gene expression variation. We identified 2,523 TE polymorphisms and characterize a subset of 8% of the TEs as dynamic elements that are evolutionary younger, less methylated, and more highly expressed when compared with the remaining 92% of the TE complement. As expected, the dynamic TEs are enriched in the dynamic genomic regions. Besides, we observed an association of dynamic TEs with pathogenicity-related genes that localize nearby and that display high expression levels. Collectively, our analyses demonstrate that TE dynamics in *V. dahliae* contributes to genomic variation, correlates with expression of pathogenicity-related genes, and potentially impacts the evolution of dynamic genomic regions.

**Significance statement:** Transposable elements (TEs) are ubiquitous components of genomes and are major sources of genetic and regulatory variation. Many plant pathogens have evolved TE-rich genomic regions containing genes with roles in host colonization, and TEs are thought to contribute to accelerated evolution of these dynamic regions. We analyzed the fungal plant pathogen *Verticillium dahliae* to identify TE variation between strains and to demonstrate that polymorphic TEs have specific characteristic that separates them from the majority of TEs. Polymorphic TEs are enriched in dynamic genomic regions and are associated with structural variants and highly expressed pathogenicity-related genes. Collectively, our results provide evidence for the hypothesis that dynamic TEs contribute to increased genomic diversity, functional variation, and the evolution of dynamic genomic regions.
