## Supplementary material for "Transposable elements contribute to genome dynamics and gene expression variation in the fungal plant pathogen *Verticillium dahliae*": STabkes1-10

### Sheet: Supp. Table_1
Supplementary Table 1. Verticillium dahliae strains used for this work
Strain	Reference	Sequencing platform	bioProject	Origin	Location
12008	Fan et al., 2018	Illumina HiSeq200	PRJNA344737	Strawberry	United Kingdom
12158	Fan et al., 2018	Illumina HiSeq200	PRJNA352681	Strawberry	United Kingdom
12161	Fan et al., 2018	Illumina HiSeq200	PRJNA352681	Strawberry	United Kingdom
12251	Fan et al., 2018	Illumina HiSeq200	PRJNA352681	Strawberry	United Kingdom
12253	Fan et al., 2018	Illumina HiSeq200	PRJNA352681	Strawberry	United Kingdom
2009-605	Li et al., 2018	Illumina HiSeq200	PRJNA576642	Bell pepper	Ukraine
463	Li et al., 2018	Illumina HiSeq200	PRJNA576642	Cotton	Mexico
89	Chavarro-Carrero et al., 2021	Illumina HiSeq200	PRJNA639910	Sunflower	China
BP2	Zhang et al., 2012	Illumina HiSeq200	PRJNA693498	Cotton	China
CBS38166	De Jonge et al., 2012	Illumina HiSeq200	PRJNA169154	Tomato	Canada
CFA3	Chavarro-Carrero et al., 2021	Illumina HiSeq200	PRJNA639910	Sunflower	China
DVD-S26	De Jonge et al., 2012	Illumina HiSeq200	PRJNA169154	Soil	Canada
DVD-S29	De Jonge et al., 2012	Illumina HiSeq200	PRJNA169154	Soil	Canada
DVD-S94	De Jonge et al., 2012	Illumina HiSeq200	PRJNA169154	Soil	Canada
DVD-161	De Jonge et al., 2012	Illumina HiSeq200	PRJNA169154	Tomato	Canada
DVD-3	De Jonge et al., 2012	Illumina HiSeq200	PRJNA169154	Potato	Canada
DVD-31	De Jonge et al., 2012	Illumina HiSeq200	PRJNA169154	Tomato	Canada
HN	Xu et al., 2012	Illumina HiSeq200	PRJNA693498	Cotton	China
HNA4	Chavarro-Carrero et al., 2021	Illumina HiSeq200	PRJNA639910	Sunflower	China
JKG8	Kombrink et al., 2017	Illumina HiSeq200	PRJNA576642	Potato	The Netherlands
JR2	Faino et al., 2015	Illumina HiSeq200	PRJNA169154	Tomato	Canada
ST100	De Jonge et al., 2012	Illumina HiSeq200	PRJNA169154	Soil	Belgium
ST14.01	De Jonge et al., 2012	Illumina HiSeq200	PRJNA169154	Pistachio	USA
ST16.01	Li et al., 2018	Illumina HiSeq200	PRJNA576642	Cotton	Syria
T9	Keykhasaber, 2017	Illumina HiSeq200	PRJNA693498	Cotton	USA
TM6	Keykhasaber, 2017	Illumina HiSeq200	PRJNA693498	Cotton	China
V08SY-2	Chavarro-Carrero et al., 2021	Illumina HiSeq200	PRJNA639910	Sunflower	China
V117	Keykhasaber, 2017	Illumina HiSeq200	PRJNA693498	Olive	Spain
V574	Milgroom et al., 2014	Illumina HiSeq200	PRJNA693498	Artichoke	Spain
V700	Milgroom et al., 2014	Illumina HiSeq200	PRJNA693498	Artichoke	Spain
V991	Zhang et al., 2012	Illumina HiSeq200	PRJNA302216	Cotton	China
VanDijk	Kombrink et al., 2017	Illumina HiSeq200	PRJNA576642	Chrysanthemum	The Netherlands
Vd39	Li et al., 2018	Illumina HiSeq200	PRJNA576642	Sunflower	Germany
Vd57	Li et al., 2018	Illumina HiSeq200	PRJNA693498	Strawberry	Germany
VdLs17	Faino et al., 2015	Illumina HiSeq200	PRJNA276625	Lettuce	USA
WFA3	Chavarro-Carrero et al., 2021	Illumina HiSeq200	PRJNA639910	Sunflower	China
XJ-12	Chavarro-Carrero et al., 2021	Illumina HiSeq200	PRJNA639910	Sunflower	China
XJ-14	Chavarro-Carrero et al., 2021	Illumina HiSeq200	PRJNA639910	Sunflower	China
cd3	Xu et al., 2012	Illumina HiSeq200	PRJNA693498	Cotton	China
v152	Kombrink et al., 2017	Illumina HiSeq200	PRJNA576642	Oak	Hungary
v4	Keykhasaber, 2017	Illumina HiSeq200	PRJNA693498	Olive	Spain
v52	Kombrink et al., 2017	Illumina HiSeq200	PRJNA576642	Pepper	Autria

### Sheet: Supp. Table_2
Supplementary Table 2. Clustering test for SVs breakpoints in Verticillium dahliae JR2
Chromosome	Start	End	Cluster size (bp)	p-value
Chr1	60001	330000	269999	0.0456345
Chr1	4250001	4470000	219999	0.00705146
Chr1	7090001	7180000	89999	0.0456345
Chr3	210001	260000	49999	0.0456345
Chr3	2370001	2430000	59999	0.0456345
Chr3	2750001	2860000	109999	0.0456345
Chr4	840001	890000	49999	0.0456345
Chr4	1170001	1260000	89999	0.00705146
Chr4	2990001	3360000	369999	0.00705146
Chr5	1300001	1570000	269999	0.0456345
Chr5	1890001	2030000	139999	0.000616209
Chr5	3460001	3630000	169999	0.000616209
Chr6	2210001	2330000	119999	0.00705146
Chr6	3170001	3230000	59999	0.0456345
Chr7	1980001	2050000	69999	0.00705146
Chr8	1060001	1140000	79999	0.00705146
Chr8	1430001	1560000	129999	0.00705146
Significance is indicated based on a hypergeometric distribution test, multiple-testing was addressed by Benjamini-Hochberg correction; clusters overlapping centromeres are highlighted in bold.

### Sheet: Supp. Table_3
Supplementary Table 3. Comparison between SNVs in core or dynamic regions in 42 Verticillium dahliae strains
Variable	Core	Dynamic	Significance
SNVs	14.2	12.1	P<2×10-16
𝜋	0.0025	0.00015	P<2×10-16
Non-synonymous	0.0176	0.0127	P<1.3×10-5
Synonymous	0.0264	0.0144	P<2×10-16
Median values are reported and statistical significance was assessed with a one'sided Wilcoxon rank sum test

### Sheet: Supp. Table_4
Supplementary Table 4. Repetetive elements in Verticillium dahliae JR2
Class	Superfamily	Families	Elements	Mean Size
DNA-TIR	hAT	1	13	394
DNA-TIR	Mite	4	116	290
DNA-TIR	Mutator	2	9	940
DNA-TIR	Tc1-Mariner	2	53	1567
LINE	I	1	57	1888
LINE	R1	1	3	859
LTR	Copia	5	545	2348
LTR	Gypsy	5	500	4101
Unspecified	Unspecified	22	817	559
Total number of annotated repetetive elements used for the TE polymorphism analysis

### Sheet: Supp. Table_5
Supplementary Table 5. Principal Component Analysis of transposable elements
	Coordinates of variables as correlations					Contribution of variables
Variable	Dim.1	Dim.2	Dim.3	Dim.4	Dim.5	Dim.1	Dim.2	Dim.3	Dim.4	Dim.5
Methylation CG	0.835	-0.1267	0.0674	-0.0033	0.1506	27.5562	1.3839	0.419	0.0011	2.9665
Methylation CHG	0.6701	-0.3459	0.1849	-0.0409	-0.0875	17.7495	10.312	3.156	0.1755	1.0027
Methylation CHH	0.4883	-0.427	0.4115	-0.0816	-0.3898	9.4252	15.7103	15.6342	0.7006	19.8757
GC content	-0.7963	-0.1804	0.1916	0.001	-0.2413	25.0646	2.8032	3.3888	0.0001	7.6207
Kimura distance	0.1115	0.4177	0.7317	0.331	0.3658	0.4912	15.0325	49.4376	11.5186	17.5071
CRI	0.6101	0.176	-0.4912	-0.0498	0.1698	14.71	2.6698	22.2773	0.2605	3.7702
Frequency	0.0773	0.4848	0.2342	-0.8328	-0.0875	0.2364	20.2571	5.0634	72.9236	1.0026
in vitro expression MS media	-0.3473	-0.6078	0.0822	-0.3703	0.5946	4.767	31.831	0.6239	14.42	46.2544
Coordinates for each variable as proxy for correlations and the contributions of each variable (%) for the first five dimensions

### Sheet: Supp. Table_6
Supplementary Table 6. Clustering of dynamic TEs in Verticillium dahliae JR2
Chromosome	Start	End	Cluster size (bp)	P-value
Chr1	53070	75768	22698	0.00640506
Chr1	2902101	2919752	17651	0.0472553
Chr1	3728458	3751806	23348	0.0297937
Chr1	7726623	7731761	5138	0.0156587
Chr2	3306675	3312299	5624	0.0156587
Chr3	1730692	1738069	7377	0.0112741
Chr4	581484	605820	24336	0.0297937
Chr4	877261	878231	970	0.0156587
Chr4	3383031	3389191	6160	0.0472553
Chr5	22170	55414	33244	2.13367e-06
Chr5	560562	561866	1304	0.0112741
Chr5	1932698	1972808	40110	0.00432344
Chr5	2136723	2145914	9191	0.000860712
Chr5	2360598	2390674	30076	0.0112741
Chr5	3620143	3629611	9468	0.0472553
Chr6	344418	359784	15366	0.00548821
Chr6	2796059	2817652	21593	0.000402971
Chr6	3179711	3185903	6192	0.00548821
Chr6	3212527	3229593	17066	0.000402971
Chr8	27028	32235	5207	0.0156587
Chr8	470207	478533	8326	0.00548821
Chr8	985415	1006393	20978	0.0297937
Chr8	2753583	2775625	22042	0.0297937
Clustered regions of dynamic TEs after hypergeometric distribution test, p-values after Benjamini-Hochberg correction

### Sheet: Supp. Table_7
Supplementary Table 7. Distribution of TEs over different genomic compartments
	Total amount of TEs							Dynamic TEs
TE superfamily	Centromere		Core		Dynamic		Total	Centromere		Core		Dynamic		Total	Total (%)
DNA/hAT	0	0	7	0.0055	6	0.0123	13	0	0	0	0	0	0	0	0
DNA/Mite	0	0	110	0.0863	6	0.0123	116	0	0	1	0.0097	0	0	1	0.00862069
DNA/Mutator	0	0	1	0.0008	8	0.0164	9	0	0	0	0	0	0	0	0
DNA/Tc1-Mariner	4	0.0111	28	0.022	21	0.0431	53	1	0.0588	12	0.1165	4	0.0889	17	0.320755
LINE/I	0	0	13	0.0102	44	0.0903	57	0	0	5	0.0485	2	0.0444	7	0.122807
LINE/R1	0	0	1	0.0008	2	0.0041	3	0	0	0	0	0	0	0	0
LTR/Copia	90	0.25	360	0.2826	99	0.2033	549	3	0.1765	40	0.3883	23	0.5111	66	0.120219
LTR/Gypsy	261	0.725	197	0.1546	43	0.0883	501	13	0.7647	24	0.233	4	0.0889	41	0.0818363
Unspecified	5	0.0139	557	0.4372	258	0.5298	820	0	0	21	0.2039	12	0.2667	33	0.0402439
Total	360	1	1274	1	487	1	2121	17	1	103	1	45	1	165
Left column depicts the total number of TEs per genomic compartment and right column the percentage of them relative to the total counts per compartment

### Sheet: Supp. Table_8
Supplementary Table 8. Functional gene annotation and association with TEs
COG	Genes close TE	Genes not close to TE	Genes total	P-value	Odds ratio
Cell cycle control, cell division, chromosome partioning	25	140	165	0.9973	0.575138
Cell wall/membrane/envelop biogenesis	20	67	87	0.5808	0.975163
Cell motility	2	1	3	0.1405	6.48789
Post-translational modification, protein turnover, chaperone functions	107	436	543	0.9882	0.787354
Signal transduction mechanisms	71	218	289	0.4391	1.02973
Intracellular trafficing and secretion	76	319	395	0.9847	0.765954
Defense mechanisms	18	29	47	0.0007514	3.08547
Extracellular structures	0	3	3	1	0
Nuclear structure	1	3	4	0.6588	1.08089
Cytoskeleton	11	80	91	0.9982	0.443635
RNA processing and modification	40	253	293	1	0.505317
Chromatin structure and dynamics	21	115	136	0.9928	0.588966
Translation, ribosomal structure and biogenesis	57	308	365	0.9999	0.591501
Transcription	62	256	318	0.9664	0.780282
Replication, recombination and repair	50	176	226	0.7217	0.919706
Energy production and conversion	72	253	325	0.7488	0.920678
Aminoacid transport and metabolism	101	365	466	0.8512	0.893273
Nucleotide transport and metabolism	14	83	97	0.9908	0.544623
Carbohydrate transport and metabolism	200	482	682	0.0002092	1.37311
Coenzyme transport and metabolism	40	183	223	0.9836	0.704407
Lipid transport and metabolism	85	219	304	0.04113	1.26693
Inorganic ion transport and metabolism	61	200	261	0.5549	0.988732
Secondary metabolites biosynthesis, transport and catabolism	99	254	353	0.02732	1.27387
Function unknown	579	1902	2481	0.6307	0.983567
General function prediction	482	1245	1727	3.22e-06	1.31092
No recognized orthologs	402	1152	1554	0.01229	1.15454
Genes in orthologs groups close to TEs (within 5 kb window) or not close (>5 kb). p-value after one-sided Fisher´s test without Benjamini-Hochberg correction; odds ratio relative to Fisher test.

### Sheet: Supp. Table_9
Supplementary Table 9. Pathogenecity-related genes relative to COG categories
COG category	Pathogenesis related	Genes	Total %	Category %
Cellular Processes & Signaling	CAZ	74	0.00644936	0.0453988
Cellular Processes & Signaling	Effector	17	0.00148161	0.0104294
Cellular Processes & Signaling	No pathogenicity	1407	0.122625	0.86319
Cellular Processes & Signaling	Secreted	132	0.0115043	0.0809816
Information Storage & Processing	CAZ	2	0.000174307	0.00149477
Information Storage & Processing	Effector	3	0.000261461	0.00224215
Information Storage & Processing	No pathogenicity	1327	0.115653	0.991779
Information Storage & Processing	Secreted	6	0.000522921	0.0044843
Metabolism	CAZ	354	0.0308524	0.129056
Metabolism	Effector	46	0.00400906	0.01677
Metabolism	No pathogenicity	2176	0.189646	0.793292
Metabolism	Secondary	23	0.00200453	0.00838498
Metabolism	Secreted	144	0.0125501	0.0524973
Poorly characterized	CAZ	68	0.00592644	0.0117994
Poorly characterized	Effector	127	0.0110685	0.0220371
Poorly characterized	No pathogenicity	5176	0.451107	0.898143
Poorly characterized	Secondary	2	0.000174307	0.000347041
Poorly characterized	Secreted	390	0.0339899	0.0676731
Number of pathogenicity genes per COG category used for enrichment analysis		11474

### Sheet: Supp. Table_10
Supplementary Table 10. Dynamic TEs associated with highly expressed genes
Pathogenesis related	TE type	Rank	Region	Number Genes	Number Tes
Secreted	PolTE	Q1	Core	4	4
Secreted	PolTE	Q1	Dynamic	1	1
Secreted	PolTE	Q2	Core	4	4
Secreted	PolTE	Q2	Dynamic	6	14
Secreted	PolTE	Q3	Core	6	8
Secreted	PolTE	Q3	Dynamic	2	2
Secreted	PolTE	Q4	Core	4	6
Secreted	PolTE	Q4	Dynamic	1	1
Secreted	TE	Q1	Core	40	0
Secreted	TE	Q1	Dynamic	12	0
Secreted	TE	Q2	Core	53	0
Secreted	TE	Q2	Dynamic	30	0
Secreted	TE	Q3	Core	57	6
Secreted	TE	Q3	Dynamic	7	2
Secreted	TE	Q4	Core	52	4
Secreted	TE	Q4	Dynamic	13	2
CAZ	PolTE	Q1	Core	6	6
CAZ	PolTE	Q1	Dynamic	2	4
CAZ	PolTE	Q2	Core	6	8
CAZ	PolTE	Q2	Dynamic	2	2
CAZ	PolTE	Q3	Core	8	16
CAZ	PolTE	Q4	Core	3	3
CAZ	TE	Q1	Core	39	10
CAZ	TE	Q1	Dynamic	14	0
CAZ	TE	Q2	Core	43	4
CAZ	TE	Q2	Dynamic	13	2
CAZ	TE	Q3	Core	60	3
CAZ	TE	Q3	Dynamic	5	0
CAZ	TE	Q4	Core	74	8
CAZ	TE	Q4	Dynamic	5	0
Effector	PolTE	Q1	Core	5	5
Effector	PolTE	Q1	Dynamic	4	6
Effector	PolTE	Q2	Core	5	9
Effector	PolTE	Q2	Dynamic	3	3
Effector	PolTE	Q3	Core	2	2
Effector	PolTE	Q4	Dynamic	4	4
Effector	TE	Q1	Core	32	12
Effector	TE	Q1	Dynamic	16	5
Effector	TE	Q2	Core	12	0
Effector	TE	Q2	Dynamic	10	4
Effector	TE	Q3	Core	20	0
Effector	TE	Q3	Dynamic	3	0
Effector	TE	Q4	Core	18	0
Effector	TE	Q4	Dynamic	15	15
Secondary	PolTE	Q2	Dynamic	2	2
Secondary	TE	Q1	Core	8	0
Secondary	TE	Q1	Dynamic	1	0
Secondary	TE	Q2	Core	4	0
Secondary	TE	Q2	Dynamic	15	15
Secondary	TE	Q3	Core	17	0
Secondary	TE	Q3	Dynamic	9	0
Secondary	TE	Q4	Core	5	0
Secondary	TE	Q4	Dynamic	2	0
			Total	784	202
			Core	587	118
			Dynamic	197	84
Quartile ranks based on expression data in vitro, Q1=25%, Q2=50%, Q3=75%, Q4=100%
